# An organoid co-culture model for probing systemic anti-tumor immunity in lung cancer

**DOI:** 10.1101/2024.06.04.597327

**Authors:** Kaiyi Li, Chang Liu, Chao Li, Ting Zhang, Tian Zhao, Dong Zhang, Hainan Wu, Yuhan Liu, Shuai Wang, Yingshun Yang, Baobao Lin, Wenyan Wang, Jun Wang, Xizhao Sui, Xiaofang Chen, Peng Liu

## Abstract

Deciphering the interactions between tumor micro- and systemic immune macro-environment is essential for developing more effective cancer diagnosis and treatment strategies. Here, we established a gel-liquid interface (GLI) co-culture of lung cancer organoids (LCOs) and paired peripheral blood mononuclear cells (PBMCs), featuring with enhanced interactions of immune cells and tumor organoids, to mimic the *in vivo* systemic anti-tumor immunity induced by immune checkpoint inhibitors (ICI). The co-culture model recapitulates the *in vivo* ICI-induced T cell recruitment and subsequent tumor regression, predicting the clinical results precisely. We demonstrated that circulating tumor-reactive T cells, which are effector memory-like with high expression levels of *GNLY, CD44* and *CD9,* can serve as an indicator of the immunotherapy efficacy. Interestingly, enhanced inflammatory signaling in blood T cells is accompanied with prompted exhaustion and compromised anti-tumor function, when encountering with organoids. Our findings suggest that the GLI co-culture can be used for developing diagnostic strategies for precision immunotherapies as well as understanding the underlying mechanisms.

**Summary figure:** 
