## Supplementary Table 1-3 for "An organoid co-culture model for probing systemic anti-tumor immunity in lung cancer"

### Sheet: Supplementary table 1
Supplementary table 1. Pathological information of all the resected samples
Sample ID	Age	Gender	Pathelogical type	Stage	TNM stage	Metastasis location	Biospy site	Sample type	Immunotherapy in clinic	RECIST evaluation
P1	M	68	AC	IIB	T1cN0M0	mediastinal lymph nodes	primary tumor	surgery
P2	F	67	AC	IIIA	T2aN1M0	no metastasis	primary tumor	surgery	Keytruda+pemetrexed+cisplatinum	PR
P3	M	62	AC	IB	T4N0M0	no metastasis	primary tumor	EBUS-TBNA	Keytruda+pemetrexed+cisplatinum	PR
P4	M	71	AC	IIIA	T2aN0M0	no metastasis	primary tumor	surgery	Keytruda+pemetrexed+carboplatin	PD
P5	F	62	AC	IIIA	T4N0M0	mediastinal lymph nodes	primary tumor	surgery
P6	M	69	AC	IIIA	T2aN2M0	mediastinal lymph nodes	primary tumor	CT-guided biopsy	Keytruda+paclitaxel+carboplatin	SD
P7	M	66	SCLC	IIIA	T3N1M0	no metastasis	primary tumor	CT-guided biopsy
P8	F	50	AC	IIIB	T4N0M0	mediastinal lymph nodes	supraclavicular lymph node	surgery
P9	M	57	AC	IIIA	T2aN3M0	mediastinal lymph nodes	primary tumor	surgery
P10	F	65	AC	IVB	T2BN2M0	mediastinal lymph nodes, pleura, and costa	primary tumor	CT-guided biopsy
P11	M	66	SC	IIB	T2aN2M1C	mediastinal lymph nodes	primary tumor	CT-guided biopsy	Keytruda+paclitaxel+carboplatin	PR
P12	M	45	SC	IIIA	T2aN1M0	mediastinal lymph nodes	primary tumor	EBUS-TBNA	Keytruda+paclitaxel+cisplatinum	SD
P13	M	63	SC	IIIA	T2BN2M0	mediastinal lymph nodes	primary tumor	EBUS-TBNA	Keytruda+paclitaxel+carboplatin	PR
P14	M	53	AC	IVA	T2aN2M0	mediastinal lymph nodes and bone	primary tumor	surgery
P15	M	61	AC	IVA	T1bN2M1b	bone	primary tumor	surgery
P16	M	68	AC	IIB	T2aN0M1a	no metastasis	primary tumor	surgery
P17	F	78	AC	IB	T3N0M0	no metastasis	primary tumor	surgery
P18	F	57	AC	IA3	T2aN0M0	no metastasis	primary tumor	surgery
P19	M	61	AC	IIIA	T1cN0M0	mediastinal lymph nodes	primary tumor	surgery
P20	M	52	other	IIIA	T1cN2M0	mediastinal lymph nodes	primary tumor	surgery
P21	M	56	AC	IA3	T1bN2M0	no metastasis	primary tumor	surgery
P22	F	65	AC	IIIA	T1cN0M0	mediastinal lymph nodes	primary tumor	surgery	Keytruda+pemetrexed+cisplatinum	PD
P23	F	65	AC	IIIA	T3N1M0	mediastinal lymph nodes	primary tumor	surgery
P24	F	72	AC	IB	T2AN2M0	no metastasis	primary tumor	surgery
P25	M	59	SCLC	IA2	T2aN0M0	no metastasis	primary tumor	surgery
P26	M	73	SC	IA2	T1bN0M0	no metastasis	primary tumor	surgery
P27	M	51	AC	IB	T1bN0M0	no metastasis	primary tumor	surgery
P28	F	58	AC	IIIB	T2aN0M0	mediastinal lymph nodes	primary tumor	EBUS-TBNA
P29	M	56	SCLC	IIIB	T2aN2M0	mediastinal lymph nodes	mediastinal lymph nodes	EBUS-TBNA
P30	M	65	AC	IVA	T1bN1M1b	mediastinal lymph nodes and brain	mediastinal lymph nodes and inferior lobe of right lung	EBUS-TBNA
P31	M	53	AC	IIIA	T1bN2Mx	mediastinal lymph nodes	mediastinal lymph nodes	EBUS-TBNA	Keytruda+pemetrexed+cisplatinum	SD
P32	F	68	SC	IIIC	T3N3M0	mediastinal lymph nodes and right supraclavicular lymph node	mediastinal lymph nodes and inferior lobe of right lung	EBUS-TBNA
P33	M	43	AC	IVA	T3N2M1b	mediastinal lymph nodes and brain	mediastinal lymph nodes	EBUS-TBNA
P34	F	64	AC	IA3	T1cN0M0	no metastasis	inferior lobe of right lung	EBUS-TBNA
The red and green in patient ID indicates that the sample had undergone fascRNA-seq and the patient who had received immunotherapy in clinic respectively, the blue indicates that the patient underwent immunotherapy, while organoids underwent fascRNA-seq.

### Sheet: Supplementary table 2
Supplementary table 2. Response index in LCO and GLI models from 34 patients
Patient ID	Response index
	LCO model				GLI model (co-culture with PBMCs)				GLI model (co-culture with Tt-react)
	IgG4	αPD-1	αPD-1/Chemo	αPD-1/αCD8	IgG4	αPD-1	αPD-1/Chemo	αPD-1/αCD8	IgG4	αPD-1	αPD-1/Chemo	αPD-1/αCD8
P1	0.100512	0.109436	0.14292	0.0773515	0.302083	0.1263	0.1544	0.096
P10	0.114417	0.146878	0.233877	0.114307	0.242069	0.22905	0.272121	0.213999
P11	0.041514	0.275152	0.379638	0.154888	0.276002	0.47873	0.660812	0.329257	0.518683	0.70555	0.919048	0.4498
P12	0.0798186	0.0722222	0.0882865	0.0777778	0.122417	0.284744	0.318102	0.139985	0.126044	0.396902	0.35754	0.142006
P13	0.0289855	0.186241	0.287879	0.0482654	0.0268753	0.366667	0.604975	0.0407407	0.0456811	0.45679	0.852273	0.0904268
P14	0.0148148	0.00138313	0.0183486	0.00529101	0.0665538	0.0937382	0.102011	0.0915922	0.0111111	0.0402778	0.0518519	0.0692452
P15	0.0499229	0.0656009	0.12476	0.0702943	0.215135	0.327194	0.377643	0.24357	0.321619	0.409538	0.556669	0.335469
P16	0.0152147	0.0837187	0.199622	0.0347165	0.148972	0.31742	0.500233	0.0571122	0.303516	0.379508	0.640256	0.306664
P17	0.056827	0.133225	0.160896	0.070024	0.158247	0.23592	0.320849	0.146529	0.173542	0.25302	0.281291	0.190067
P18	0.0788684	0.115362	0.127877	0.102055	0.0720097	0.135768	0.203615	0.089463	0.131024	0.118946	0.340292	0.18377
P19	0.10025	0.168613	0.137108	0.154236	0.129436	0.147421	0.161406	0.0881916	0.111709	0.0832994	0.101614	0.148025
P2	0.137836	0.251878	0.319462	0.13235	0.328462	0.617491	0.733879	0.37037	0.383627	0.631846	0.671339	0.34607
P20	0.0930155	0.302585	0.304337	0.0849445	0.264021	0.2939	0.305518	0.185788	0.278554	0.305163	0.44253	0.237327
P21	0.0420635	0.212527	0.313301	0.158263	0.0654264	0.287325	0.427821	0.155556
P22	0.123849	0.225117	0.231417	0.155072	0.224499	0.230303	0.235778	0.240475	0.305994	0.297101	0.297373	0.279877
P23	0.0247876	0.263423	0.2578	0.102427	0.281776	0.427194	0.510977	0.133183	0.321619	0.557128	0.576664	0.335469
P24	0.093542	0.261691	0.295025	0.144246	0.212348	0.45679	0.5647	0.0904268	0.267145	0.626137	0.777778	0.0407407
P25	0.0816358	0.195058	0.196591	0.0694444	0.15826	0.32949	0.344444	0.172222	0.163492	0.555556	0.639626	0.166667
P26	0.10881	0.132235	0.244442	0.129372	0.107856	0.150353	0.275085	0.122965
P27	0.106827	0.183225	0.210896	0.120024	0.14158	0.252587	0.304183	0.129863	0.246875	0.40302	0.531291	0.240067
P28	0.10025	0.168613	0.137108	0.154236	0.129436	0.147421	0.161406	0.0881916	0.111709	0.0832994	0.161406	0.148025
P29	0.0895043	0.270108	0.336325	0.0478261	0.145336	0.386809	0.578536	0.168066
P3	0.0542502	0.240273	0.281834	0.0858586	0.189226	0.668668	0.802582	0.197418	0.1621	0.880808	0.919842	0.1621
P30	0.0148148	0.00138313	0.0183486	0.00529101	0.0665538	0.0937382	0.102011	0.0915922	0.0111111	0.0402778	0.0518519	0.0692452
P31	0.0553304	0.0796649	0.1634	0.115607	0.10143	0.277797	0.3711	0.120635	0.196667	0.483333		0.156667
P32	0.0816358	0.128391	0.129924	0.0694444	0.124927	0.196157	0.344444	0.172222
P33	0.0499229	0.0656009	0.12476	0.0702943	0.115135	0.1236	0.1456	0.18
P34	0.0930155	0.302585	0.304337	0.0849445	0.264021	0.692	0.695	0.25
P4	0.0287317	0.0193335	0.0210928	0.0353984	0.0632399	0.116667	0.075641	0.0799065	0.0950081	0.177778	0.173016	0.165069
P5	0.0573515	0.122593	0.1211	0.0735417	0.0300236	0.162977	0.174162	0.0628112	0.0462208	0.117857	0.325511	0.0366667
P6	0.0553304	0.136332	0.19675	0.14894	0.134763	0.371094	0.475537	0.120635
P7	0.100512	0.109436	0.14292	0.0773515	0.302083	0.46745	0.578527	0.292502
P8	0.112885	0.157461	0.199817	0.151816	0.0805238	0.152927	0.135427	0.185149	0.196771	0.170691	0.188619	0.230104
P9	0.0897282	0.111326	0.120906	0.109191	0.167026	0.390512	0.578535	0.25815	0.177524	0.557677	0.778288	0.467723

### Sheet: Supplementary table 3
Supplementary table 3. Pathological information of all the lymph node samples
Sample ID	Age	Gender	Pathelogical type	Stage	TNM stage	Lymph node metastasis	Whether the lymph node is metastatic	Sample type
P35	72	F	SCLC	IIB	T1cN1M0	Y	N	surgery
P36	66	M	AC	IA2	T1bN0M0	N	N	surgery
P37	60	F	AC	IA1	T1aN0M0	N	N	surgery
P38	56	M	AC	IA3	T1cN0M0	N	N	surgery
P39	81	F	AC	IA3	T1cN0M0	N	N	surgery
P40	63	F	AC	IA2	T1bN0M0	N	N	surgery
P41	74	M	SC	IB	T2aN0M0	N	N	surgery
P42	67	F	AC	IA3	T1cN0M0	N	N	surgery
P43	68	M	SCLC	IIB	T1bN1M0	Y	N	surgery
P44	67	F	AC	IA2	T1bN0M0	N	N	surgery
P45	66	M	other	IIA	T2bN0M0	N	N	surgery
P46	77	M	SC	IIA	T2bN0M0	N	N	surgery
P47	53	F	AC	IA2	T1bN0M0	N	N	surgery
