## Supplementary Table 4 for "An organoid co-culture model for probing systemic anti-tumor immunity in lung cancer"

### Sheet: Antibodies
Supplementary Table 9: Reagent in paper
Antibodies	Source	Identifier
Anti-human CD8 PerCp/Cy5.5	BD	RPA-T8; Cat#560662; RRID:AB_1727513
Anti-human CD3 BV510	BD	SK7; Cat#740202; RRID:AB_2941961
Anti-human CD4 FITC	BD	RPA-T4; Cat#555346; RRID:AB_907228
Anti-human CD45 Pacific Blue	BioLegend	2D1; Cat#368539; RRID:AB_2716029
Anti-human IFNγ PE	BD	B27; Cat#562016; RRID:AB_10894955
Anti-human CD107a APC	BD	H4A3; Cat#560664; RRID:AB_1727417
Human BD Fc Block	BD	Fc1.3216; Cat#564220; RRID:AB_2869554
Anti-mouse CD45 PE Cy5	BioLegend	30-F11; Cat#103109; RRID:AB_312975
Anti-mouse CD3 AF700	BioLegend	17A2; Cat#100215; RRID:AB_493697
Anti-mouse CD4 FITC	BioLegend	RM4-5; Cat#100510; RRID:AB_312713
Anti-mouse CD8a BV421	BioLegend	53-6.7; Cat#100753； RRID:AB_11204079
Anti-mouse IFNγ PE	BioLegend	XMG1.2; Cat#505807; RRID:AB_315401
Anti-mouse CD107a APC	BioLegend	1D4B; Cat#121613； RRID:AB_2134486
TruStain FcX™ PLUS (anti-mouse CD16/32) Antibody	BioLegend	S17011E ; Cat#156603； RRID:AB_2783137
Nivolumab (anti-PD-1)	Selleckchem	Cat#A2002; RRID:AB_2810223
CD8a Monoclonal Antibody	Invitrogen	OKT-8; Cat#16-0086-85; RRID:AB_468877
Ultra-LEAF™ Purified Human IgG4 Isotype Control Recombinant Antibody	Biolegend	QA16A15; Cat#403701
InVivoMAb anti-mouse PD-1 (CD279)	BioXCell	RMP1-14; Cat#BE0146; RRID:AB_10949053
InVivoMAb rat IgG2a isotype control, anti-trinitrophenol	BioXCell	2A3; Cat#BE0089; RRID:AB_1107769
CD8a Monoclonal Antibody	Invitrogen	53-6.7; Cat#16-0081-82; RRID:AB_468873
CD28 Monoclonal Antibody, Functional Grade, eBioscience™	eBioscience	CD28.2; Cat#16-0289-85; RRID:AB_468927

### Sheet: Chemicals, peptides, and recobi
Chemicals, peptides and recombinant proteins	Source	Identifier
DMEM	Gibco	Cat# 11965092
Penicillin–streptomycin	Gibco	Cat# 15070063
Fetal Bovine Serum	Gibco	Cat# 10099-141
Advanced DMEM/F12	Gibco	Cat# 12634010
GlutaMAX	Gibco	Cat# 35050-061
HEPES	Gibco	Cat# 15630-080
B-27 Supplement	Invitrogen	Cat# 17504044
N2 Supplement	Invitrogen	Cat# 17502048
Nicotinamide	Selleckchem	Cat# 1899
N-Acetyl-L-cysteine	Selleckchem	Cat# S1623
Y-27632	Selleckchem	Cat# S1049
EGF	Proteintech	Cat# AF-100-15
SB202190	Selleckchem	Cat# S1077
A83-01	Tocris	Cat# 2939
Forskolin	Selleckchem	Cat# 2449
Dexamethasone	Selleckchem	Cat# 1322
Matrigel	Corning	Cat# 354230
Cultrex Organoid Harvesting Solution	R&D Systems	Cat# 3700-100-01
Phosphate Buffered Soline(1×)	HyClone	Cat# SH30256.01
Cryopreservation Medium (Serum Free)	CELLBANKER2	Cat# 11891
Lymphoprep	STEMCELL	Cat# 07801
lmmunoCult-XF T CellExpansion Medium	STEMCELL	Cat# 10981
CryoStor® CS10	STEMCELL	Cat# 07930
TrypLE	Gibco	Cat# 12605010
Pemetrexed	TargetMOL	Cat# T0189
Paclitaxel	TargetMOL	Cat# T0968
Cisplatin	TargetMOL	Cat# T1564
Carboplatin	TargetMOL	Cat# T1058
Recombinant Human IL-2	Proteintech	Cat# HZ-1015
Recombinant Human IFN gamma	Peprotech	Cat# 300-02
Recombinant Murine IL-2	Peprotech	Cat# 212-12
Recombinant Murine IFN gamma	Peprotech	Cat# 315-05
Cell Stimulation Cocktail (500X)	eBioscience	Cat# 00-4970-93
Protein Transport Inhibitor Cocktail (500X)	eBioscience	Cat# 00-4980-93
Hoechst 33342	Beyotime	Cat# C1022
0.5 M EDTA Solution	AccuGENE	Cat# 51201
collagenase IV	Sigma-Aldrich	Cat# 9001/12/1
B. Licheniformis protease	Sigma-Aldrich	Cat# P3910
Dynabeads M-270	Thermo fisher	Cat# 65305
Nuclease-Free water	Ambion	Cat# AM9932
Tris-HCL	Thermo fisher	Cat# T11493
Sarkosyl	Thermo fisher	Cat# S8100
DTT	Thermo fisher	Cat# 10708984001
SSC	Thermo fisher	Cat# 15557-044
Maxima H RT	Thermo fisher	Cat# EP0751
dNTP mix	Clontech	Cat# 639125
RNase inhibitor	Ambion	Cat# AM2682
SDS	Sigma-Aldrich	Cat# L4522
Tween-20	Amersco	Cat# 0777
HotStart Readymix	Kapa Biosystems	Cat# KK2602
AMPure Beads	Beckman Coulter	Cat# A63880

### Sheet: Critical commerical assays
Critical commerical assays	Source	Identifier
eBioscience™ Annexin V Apoptosis Detection Kits	Invitrogen	Cat#88-8102-72
Fixation/Permeabilization Solution Kit	BD	Cat#554714
UltraComp eBeadsTM Compensation Beads	Invitrogen	Cat#01-2222-42
Live/Dead Fixable Near-IR Dead Cell Stain Kit，APC-Cy7	Invitrogen	Cat#L10119
CellTrace™ CFSE Cell Proliferation Kit	Invitrogen	Cat#C34570
CellTrace™ Far Red Cell Proliferation Kit	Invitrogen	Cat#C34572
Calcein-AM/PI Double Stain Kit	Yeasen	Cat#40747ES76
QIAGEN RNeasy Mini Kit	QIAGEN	Cat#74104
Qubit dsDNA HS Assay Kit	Invitrogen	Cat#Q32854
Ultra Ⅱ DNA Library Prep Kit	NEBNext	Cat#E7645S

### Sheet: Oligonucleotides 
Oligonucleotides	Source	Identifier
Prf1 qPCR primer Forward: CTCCACGCATGATCTGCTCT	Synthesized by Sangon	N/A
Gzmb qPCR primer Forward: GCGCAATGTCAATGTGAAGC	Synthesized by Sangon	N/A
Ifng qPCR primer Forward: AAGACAATCAGGCCATCAGCA	Synthesized by Sangon	N/A
Gapdh qPCR primer Forward: CATCACTGCCACCCAGAAGACTG	Synthesized by Sangon	N/A
TSO (AAGCAGTGGTATCAACGCAGAGTGAAT/rG/ /rG//iXNA_G/)	(Liu et al., 2024)	N/A
TSO primer (AAGCAGTGGTATCAACGCAGAGT)	(Liu et al., 2024)	N/A
P7 primer (CAAGCAGAAGACGGCATACGA*G)	(Liu et al., 2024)	N/A
Biotin-modified P7 primer (CAAGCAGAAGACGGCATACGA*G)	(Liu et al., 2024)	N/A
Adaptor (GATCGGAAGAGCACACGTCTGAACTCCAG TC/ideoxyU/ACCTCTTTCCCTACACGACGCT CTTCCGATCT)	(Liu et al., 2024)	5`Biotin
Read1-P5 primer (AATGATACGGCGACCACCGAGATCTACAC TCTTTCCCTACACGACGCTCTTCCGATCT)	(Liu et al., 2024)	N/A
P1-A (Sample index) (TTTTTTTCAAGCAGAAGACGGCATACGAGATCGTGATGTGACTGGAGTTCAGACG)	(Liu et al., 2024)	N/A
P1-B (Sample index) (TTTTTTTCAAGCAGAAGACGGCATACGAGATACATCGGTGACTGGAGTTCAGACG)	(Liu et al., 2024)	5`Biotin
P1-C (Sample index) (TTTTTTTCAAGCAGAAGACGGCATACGAGATG CCTAAGTGACTGGAGTTCAGACG)	(Liu et al., 2024)	5`Biotin
P1-D (Sample index) (TTTTTTTCAAGCAGAAGACGGCATACGAGATT GGTCAGTGACTGGAGTTCAGACG)	(Liu et al., 2024)	5`Biotin
Linker (GAAGAGCACACGTCTGAAC)	(Liu et al., 2024)	5`Biotin
P2-1(Wellcode) - P2-96(Wellcode)	(Liu et al., 2024)	N/A

### Sheet: Other
Other	Source	Identifier
silica-PET double-side tape	Adhesive Research	Cat#IS-8458-19
confocal dish	Cellvis	Cat#D35-10-0-N
40 µm Cell Strainer	Corning	Cat#431750
100 µm Cell Strainer	Corning	Cat#431752
6-well Clear Flat Bottom Ultra-Low Attachment Multiple Well Plates	Corning	Cat#3471
96-well Clear Flat Bottom Ultra-Low Attachment Multiple Well Plates	Corning	Cat#3474
96-well Clear Round Bottom Ultra-Low Attachment	Corning	Cat#7007

### Sheet: Software and algorithms
Software and algorithms	Source	Identifier
FlowJo V10	BD	https://www.flowjo.com/
Prism V10	Graph Pad	https://www.graphpad.com/
Image J V1.52k	NIH	https://imagej.nih.gov/ij/
NIS-Element	Nikon Instruments	https://www.microscope.healthcare.nikon.com/zh_CN/products/software/nis-elements
R v4.3.0	The R Foundation	https://www.r-project.org
Seurat v4.2.0	Hao et al.	https://satijalab.org/seurat/index.html
SingleR v1.10.0	Aran et al.	Bioconductor
clusterProfiler v4.4.4	Yu et al.	Bioconductor
Monocle 2 v2.30.0	Qiu et al.	Bioconductor
Monocle 3 v1.3.1	Cao et al.	Bioconductor
CellCall v0.0.0.9000	Zhang et al.	Bioconductor
CellChat v1.6.1	Jin et al.	https://github.com/sqjin/CellChat

### Sheet: Recipe of lung cancer organoid 
Recipe of lung cancer organoid culture medium (LCOM)
Regents	Final concentration
Advanced DMEM/F12
GlutaMAX	1 % (v/v)
HEPES	10 mM
Penicillin/Streptomycin	1 % (v/v)
B-27 Supplement	2 % (v/v)
N2 Supplement	1 % (v/v)
Nicotinamide	5 mM
N-Acetyl-L-cysteine	1 mM
Y-27632	10 μM
EGF	50 ng/mL
SB202190	3 μM
A83-01	5 μM
Forskolin	10 μM
Dexamethasone	3 nM
